# Geographic distribution of genetic diversity of *Heterocephalus glaber* analyzed using whole genome sequencing and a chromosome-scale genome assembly

**DOI:** 10.1101/2025.07.22.666215

**Authors:** Kevin M. Wright, Pranidhi Sood, Elena D. Zemlemerova, Danila S. Kostin, Nicole L. Fong, Nelda Yi, Andrea T. Ireland, Irene Lam, Kaitlyn N. Hardell-Lewis, Megan Smith, Jackie Villalta, Calvin H. Jan, Margaret A. Roy, David Botstein, Leonid A. Lavrenchenko, J. Graham Ruby, Rochelle Buffenstein

**Affiliations:** Calico Life Sciences LLC, 1170 Veterans Blvd, South San Francisco, CA 94080, USA; Actio Biosciences 11202 El Camino Real, Suite 100. San Diego, CA, 92130; Department of Mammalian Microevolution, Severtsov Institute of Ecology and Evolution, Russian Academy of Sciences, Moscow 119071, Russia; Department of Biological Sciences, University of Illinois, Chicago 845 W Taylor, Chicago, IL 60607, USA

## Abstract

Naked mole-rats (*Heterocephalus glaber*) are a species of rodent endemic to the Horn of Africa, notable among mammals for their long lifespans, resistances to a variety of stresses, and eusocial mating behavior. Though their natural range extends across large portions of Kenya, Ethiopia, Somalia, and Djibouti, the large majority of genetic and genomic analyses focus on Kenyan specimens. Here, we constructed a chromosome-scale reference genome assembly for *H.glaber*, along with new reference assemblies of both the Damaraland mole-rat (*Fukomys damarensis*) and guinea pig (*Cavia porcellus*) genomes to aid annotation. We leveraged our *H.glaber* assembly, along with modern whole-genome sequencing, to characterize the genetic diversity of specimens deriving from Kenya, southern Ethiopia, and eastern Ethiopia. We found the Kenyan and southern Ethiopian specimens to be closely related to each other and highly diverged from eastern Ethiopian specimens. We also found specimens collected from nearby locations in southern Ethiopia to be more closely related to Kenyan specimens than to each other. This unexpected distribution of shared genetic diversity highlights the importance of local migration barriers to gene flow in wild *H.glaber* populations.
