## Supplemental Tables 1-8 for "Geographic distribution of genetic diversity of *Heterocephalus glaber* analyzed using whole genome sequencing and a chromosome-scale genome assembly"

### Sheet: Supp. Table 1
Step I - Assembly
	Falcon-Unzip	Purge-Dups
Number of primary contigs	499	383
Primary Contig N50	22874054	22874054
Max primary contig size	80008577	80008577
Complete busco primary contig	0.877	0.919
Single copy busco primary contig	0.85	0.89
Number of haplotype contig	5880	4231
Haplotype contig N50	1254795	1341312
Max haplotype contig size	14181714	14181714
Complete busco haplotype contig	0.713	0.713
Single copy busco haplotype contig	0.679	0.693
Step II - Scaffolding
	Scaffold - 10x	Scaffold - Bionano
Number of primary scaffold	383	130
Primary scaffold N50	22874054	69338557
Max primary scaffold size	80008577	135922191
Complete busco primary scaffold	0.919	0.919
Single copy busco primary scaffold	0.89	0.887
Step III - Polishing with 10x
	Primary Scaffolds	Haplotype Contigs
Number of sequences	130	4231
N50	69348320	1341486
Max sequence size	135941918	14184042
Complete busco score	0.932	0.722
Single copy busco score	0.898	0.698

### Sheet: Supp. Table 2
Cluster#	N_scaffolds	totLen(Mb)	scaffolds
1	3	154.598	Super-Scaffold_100002, Super-Scaffold_144, Super-Scaffold_100045
2	1	135.942	Super-Scaffold_100015
3	6	134.823	Super-Scaffold_100021, Super-Scaffold_100089, Super-Scaffold_177, Super-Scaffold_200041, Super-Scaffold_205, Super-Scaffold_300355
4	4	133.384	Super-Scaffold_200014, Super-Scaffold_107, Super-Scaffold_200184, Super-Scaffold_200046
5	1	131.121	Super-Scaffold_100004
6	2	125.336	Super-Scaffold_200009, Super-Scaffold_200028
7	1	123.038	Super-Scaffold_100034
8	2	122.825	Super-Scaffold_200015, Super-Scaffold_100001
9	3	104.522	Super-Scaffold_200010, Super-Scaffold_200042, Super-Scaffold_200175
10	2	99.7517	Super-Scaffold_200017, Super-Scaffold_200033
11	1	97.5946	Super-Scaffold_200003
12	2	92.6137	Super-Scaffold_200007, Super-Scaffold_200050
13	3	90.5595	Super-Scaffold_200258, Super-Scaffold_100091, Super-Scaffold_200051
14	1	89.3854	Super-Scaffold_200004
15	1	84.7821	Super-Scaffold_22
16	1	80.4072	Super-Scaffold_100018
17	2	78.8035	Super-Scaffold_200012, Super-Scaffold_200055
18	1	68.1163	Super-Scaffold_200016
19	2	64.8646	Super-Scaffold_100029, Super-Scaffold_200039
20	3	64.4172	Super-Scaffold_167, Super-Scaffold_200173, Super-Scaffold_200057
21	2	63.1209	Super-Scaffold_211, Super-Scaffold_200179
22	2	58.5242	Super-Scaffold_200032, Super-Scaffold_200038
23	2	54.917	Super-Scaffold_200031, Super-Scaffold_200044
24	1	53.6694	Super-Scaffold_200020
25	2	50.2439	Super-Scaffold_200194, Super-Scaffold_84
26	1	49.5105	Super-Scaffold_200024
27	2	46.9086	Super-Scaffold_100019, Super-Scaffold_231
28	1	43.9347	Super-Scaffold_100022
29	2	41.1366	Super-Scaffold_200036, Super-Scaffold_200045
30	1	16.3044	Super-Scaffold_200043

### Sheet: Supp. Table 3
GenomeName	NumChildren	Length	NumSeqs	NumTopSegments	NumBottomSegments
Anc00	2	1459728442	24693	0	70467011
Anc01	2	1813478937	28447	82872610	128736157
Anc02	2	2064536752	40752	133265653	115612578
Anc04	2	1999270006	66669	110657581	133336455
Anc05	2	1866868004	39029	121737123	139186392
Anc06	2	1813491710	60318	129945226	149286118
Squirrel	0	2478393770	12483	156157479	0
Anc08	2	1945848317	50222	118983903	134759065
Mouse	0	2818974548	239	154179498	0
Rat	0	2870184193	955	158113184	0
Anc07	2	1872782667	28460	127123066	156906051
Anc09	2	1968249256	24460	156224813	141879658
Naked_mole_rat	0	2563459308	130	151526759	0
Damara_mole_rat	0	2324523347	13143	145400395	0
Guinea_pig	0	2684977193	51624	166861863	0
Rabbit	0	2737473256	3241	126724751	0
Human	0	3257319537	594	135589576	0
Anc03	2	1805576334	35483	123399500	140268644
Dog	0	2410960148	3267	146255750	0
Bat	0	2107242811	169750	132613955	0
Elephant	0	3196738035	2352	101481934	0

### Sheet: Supp. Table 4
Local ID	Lit. ID	Sex	Breeder	DOB	Geographic Group	Kinship-excluded	City/Colony	Latitude (all N)	Longitude (all E)
stockholm	Hg-01083	F	N	2015-03-15	kenya mixed	N	STOCKHOLM	N/A	N/A
nmr_1	Hg-03621	F	N	2009-05-04	kenya mixed	N	NL4	N/A	N/A
nmr_10	Hg-02168	M	N	No data	kenya mixed	N	4000	N/A	N/A
nmr_11	Hg-04792	M	N	2011-05-23	kenya mixed	N	MS5	N/A	N/A
nmr_12	Hg-04793	M	N	2011-08-11	kenya mixed	Y	MS5	N/A	N/A
nmr_13	Hg-04794	M	N	2011-12-04	kenya mixed	Y	MS5	N/A	N/A
nmr_14	Hg-01637	F	Y	1982	kenya mixed	N	CINCINATTIZOO	N/A	N/A
nmr_1901_10	Hg-04199	M	Y	No data	kenya mixed	N	140	N/A	N/A
nmr_1901_11	Hg-03264	F	Y	1993-1997	kenya mixed	N	115	N/A	N/A
nmr_1901_12	Hg-03268	M	Y	No data	kenya mixed	N	115	N/A	N/A
nmr_1901_13	Hg-03181	F	Y	No data	kenya mixed	N	YE1	N/A	N/A
nmr_1901_14	Hg-03180	M	Y	No data	kenya mixed	Y	YE1	N/A	N/A
nmr_1901_15	Hg-01013	M	Y	1991	kenya mixed	N	LONDON1	N/A	N/A
nmr_1901_16	Hg-01012	F	Y	1991	kenya mixed	Y	LONDON1	N/A	N/A
nmr_1901_19	Hg-01307	M	N	2005-12-07	kenya mixed	N	SANDIEGO	N/A	N/A
nmr_1901_20	Hg-01538	F	Y	12/16/1995-12/28/1996	kenya mixed	Y	Camelot	N/A	N/A
nmr_1901_21	Hg-01534	M	Y	1998	kenya mixed	Y	Camelot	N/A	N/A
nmr_1901_24	Hg-03852	F	Y	No data	kenya mixed	N	32	N/A	N/A
nmr_1901_25	Hg-03853	M	Y	No data	kenya mixed	N	32	N/A	N/A
nmr_1901_3	Hg-04657	M	Y	2001-09-11	kenya mixed	N	MS17	N/A	N/A
nmr_1901_5	Hg-08602	F	Y	<1999	kenya mixed	N	122	N/A	N/A
nmr_1901_7	Hg-01008	M	N	1982	kenya mixed	N	CINCINATTIZOO	N/A	N/A
nmr_1901_9	Hg-01296	F	Y	>1997	kenya mixed	Y	MS-1	N/A	N/A
nmr_2	Hg-02267	F	Y	2009-10-01	kenya mixed	N	MS68	N/A	N/A
nmr_3	Hg-03494	M	Y	2009-05-12	kenya mixed	N	VG3	N/A	N/A
nmr_4	Hg-02251	M	Y	2009-01-03	kenya mixed	N	MS57	N/A	N/A
nmr_5	Hg-04714	F	Y	2008-08-13	kenya mixed	N	MS48	N/A	N/A
nmr_6	Hg-04718	M	Y	2008-09-06	kenya mixed	N	MS50	N/A	N/A
nmr_7	Hg-04806	M	Y	2010-08-09	kenya mixed	N	MS54	N/A	N/A
nmr_8	Hg-04814	F	Y	2010-11-25	kenya mixed	N	RB4	N/A	N/A
nmr_9	Hg-05232	F	N	2016-01-09	kenya mixed	N	MS40	N/A	N/A
2953	N/A	F	N	N/A	ethiopia south	N/A	Borena National Park	4.566	38.315
3119	N/A	F	N	N/A	ethiopia south	N/A	Arero Forest	4.819	38.819
3172	N/A	M	N	N/A	ethiopia south	N/A	Borena National Park-Megadu	3.804	38.099
3205	N/A	NA	N	N/A	ethiopia south	N/A	Borena National Park-Megadu	3.781	38.067
3410	N/A	NA	N	N/A	ethiopia east	N/A	Jeldessa	9.762	42.282
3434	N/A	F	N	N/A	ethiopia east	N/A	Dire Dawa	9.621	41.838
3449	N/A	NA	N	N/A	ethiopia east	N/A	Jeldessa	9.738	42.259
3455	N/A	M	N	N/A	ethiopia east	N/A	Jeldessa	9.738	42.258
3521	N/A	F	N	N/A	ethiopia east	N/A	Babile Elephant Sanctuary	9.17	42.259
3527	N/A	F	N	N/A	ethiopia east	N/A	Babile Elephant Sanctuary	9.171	42.261

### Sheet: Supp. Table 5
Animal ID	Sample Tissue	coverage quantile05	coverage quantile50	coverage quantile95	high quality snp count	SRA Experiment or BioSample ID's
stockholm	cell line	68	82	153	247307	SEE BELOW
nmr_1	cell line	17	24	45	3531079	SRX15712958, SRX15712959, SRX15712970, SRX15712981, SRX16342353
nmr_10	cell line	14	21	39	3369967	SRX15712968, SRX15712994, SRX15712993, SRX15712992, SRX15712991
nmr_11	cell line	14	21	40	3562904	SRX15712960, SRX15712961, SRX15712969, SRX15712996, SRX15712995
nmr_12	cell line	14	21	39	3495337	SRX15712962, SRX15712963, SRX15712964, SRX15712965, SRX15712971
nmr_13	cell line	16	23	44	3477434	SRX15712966, SRX15712967, SRX15712972, SRX17068975, SRX17068974
nmr_14	cell line	15	23	43	4010887	SRX15712973, SRX17068976, SRX17068979, SRX17068978, SRX17068977
nmr_1901_10	flash frozen lung	17	26	48	3749684	SRX15712974, SRX16770760
nmr_1901_11	flash frozen lung	15	23	44	3791851	SRX15712975, SRX16770761
nmr_1901_12	flash frozen lung	14	23	43	3785073	SRX15712976, SRX16770768
nmr_1901_13	flash frozen lung	15	23	44	3463717	SRX15712977, SRX16770769
nmr_1901_14	flash frozen lung	16	24	45	3079589	SRX15712978, SRX16770770
nmr_1901_15	flash frozen lung	16	24	46	3187336	SRX15712979, SRX16770771
nmr_1901_16	flash frozen lung	15	23	43	3137018	SRX15712980, SRX16770772
nmr_1901_19	flash frozen lung	14	22	42	2806782	SRX15712982, SRX16770773
nmr_1901_20	flash frozen lung	15	23	44	3145962	SRX15712983, SRX16770774
nmr_1901_21	flash frozen lung	15	24	46	3267720	SRX15712984, SRX16770775
nmr_1901_24	flash frozen lung	14	23	43	3358645	SRX15712985, SRX16770762
nmr_1901_25	flash frozen lung	13	22	43	3430133	SRX15712986, SRX16770763
nmr_1901_3	flash frozen lung	15	23	43	3336273	SRX15712987, SRX16770764
nmr_1901_5	flash frozen lung	14	23	43	3177174	SRX15712988, SRX16770765
nmr_1901_7	flash frozen lung	15	24	45	4068778	SRX15712989, SRX16770766
nmr_1901_9	flash frozen lung	15	24	46	3351639	SRX15712990, SRX16770767
nmr_2	cell line	17	24	45	3458890	SRX16342354, SRX17068949, SRX17068948, SRX17068971, SRX17068960
nmr_3	cell line	17	24	46	3518418	SRX16342355, SRX17068983, SRX17068982, SRX17068981, SRX17068980
nmr_4	cell line	17	24	46	3617076	SRX16342356, SRX17068951, SRX17068950, SRX17068985, SRX17068984
nmr_5	cell line	17	24	45	3654729	SRX16342357, SRX17068955, SRX17068954, SRX17068953, SRX17068952
nmr_6	cell line	13	20	38	3298460	SRX16342358, SRX17068956, SRX17068959, SRX17068958, SRX17068957
nmr_7	cell line	17	25	46	3582971	SRX16342359, SRX17068964, SRX17068961, SRX17068962, SRX17068963, SRX17068964
nmr_8	cell line	16	23	44	3318692	SRX16342360, SRX17068968, SRX17068967, SRX17068966, SRX17068965
nmr_9	cell line	16	23	44	3557220	SRX16342361, SRX17068973, SRX17068972, SRX17068970, SRX17068969
2953	ethanol stored liver	5	15	28	4850369	SAMN41382084
3119	ethanol stored liver	6	16	30	4846838	SAMN41382085
3172	ethanol stored liver	5	15	29	3584699	SAMN41382086
3205	ethanol stored liver	11	22	41	3501138	SAMN41382087
3410	ethanol stored liver	2	16	32	18450806	SAMN41382088
3434	ethanol stored liver	1	15	29	18367547	SAMN41382089
3449	ethanol stored liver	1	13	25	18432330	SAMN41382090
3455	ethanol stored liver	2	15	29	18450769	SAMN41382091
3521	ethanol stored liver	2	18	35	18592184	SAMN41382092
3527	ethanol stored liver	1	13	26	18601110	SAMN41382093
Stockholm cell line PDL #	SRA Experiment ID's
16	SRX16175618, SRX16175615, SRX16175614, SRX16175613, SRX16175612, SRX16175611, SRX16175610, SRX16175609, SRX16175624, SRX16175621, SRX16175620, SRX16175619
29	SRX16175596, SRX16175595, SRX16175594, SRX16175593, SRX16175608, SRX16175607, SRX16175606, SRX16175605, SRX16175604, SRX16175601, SRX16175600, SRX16175599

### Sheet: Supp. Table 6
	nmr_1901_20	nmr_1901_21	nmr_1901_14	nmr_1901_5	nmr_1901_9	nmr_1901_25	nmr_5	nmr_11	nmr_13	nmr_12	nmr_1901_3	nmr_7	nmr_6	nmr_1901_10	nmr_1901_13	nmr_2	nmr_1901_19	stockholm	nmr_1901_15	nmr_1901_16	nmr_1901_24	nmr_14	nmr_1901_7	nmr_10	nmr_1901_11	nmr_8	nmr_4	nmr_9	nmr_1901_12	nmr_3	nmr_1
nmr_1901_20	1	1	0.701298	0.609491	0.378149	0.296233	0.540153	0.132315	0.149642	0.189265	0.096969	-0.0117799	0.0718415	0.0604783	0.0569075	0.108854	0.0590108	0.118508	-0.566677	-0.484482	-0.510234	-0.0288233	-0.0819962	-0.163733	-0.19485	-0.234456	0.00452148	0.0326298	-0.0969174	-0.0826574	-0.0445921
nmr_1901_21	1	1	0.753507	0.58981	0.344757	0.327012	0.487341	0.201144	0.21401	0.248644	0.10335	0.00568219	0.0749241	0.0770157	0.0499748	0.106481	0.0412942	0.118092	-0.549329	-0.525295	-0.538786	-0.0245709	-0.0447853	-0.135674	-0.215411	-0.258674	0.0331551	0.026345	-0.0808333	-0.0530011	-0.0499434
nmr_1901_14	0.701298	0.753507	1	0.752165	0.409311	0.276543	0.223132	0.165128	0.177645	0.225302	0.072719	0.00516808	0.0245006	0.27913	0.183883	0.166298	0.035504	0.371653	-0.552565	-0.527467	-0.551157	-0.131921	-0.136984	-0.220314	-0.223627	-0.300223	-0.0137766	-0.0390007	0.0328263	0.00915493	-0.0448401
nmr_1901_5	0.609491	0.58981	0.752165	1	0.551502	0.294927	0.205069	0.107034	0.0928648	0.154157	0.0107708	-0.0650809	0.00282625	0.184973	0.15499	0.134491	0.0815429	0.220196	-0.600192	-0.497122	-0.556663	-0.154081	-0.179978	-0.224545	-0.234734	-0.339136	-0.0595898	-0.0670216	-0.0696973	-0.0754114	-0.0580163
nmr_1901_9	0.378149	0.344757	0.409311	0.551502	1	0.195659	0.0901396	0.0690196	0.0681232	0.147942	0.384011	-0.00663926	-0.00183006	0.0571996	0.0249611	0.021304	0.0876013	0.0809989	-0.484334	-0.419854	-0.370022	-0.164086	-0.192544	-0.249544	-0.153131	-0.119501	0.00663424	-0.0803604	-0.111366	-0.0877508	-0.15434
nmr_1901_25	0.296233	0.327012	0.276543	0.294927	0.195659	1	0.00275481	0.0856369	0.0844474	0.153193	0.115798	0.0209468	0.0833714	0.0381497	-0.0362523	0.0325209	-0.102684	-0.0138497	-0.362487	-0.352357	-0.341313	-0.180151	-0.107943	-0.130559	-0.0159069	-0.219782	0.0921688	0.00342621	-0.0553002	0.0400423	-0.00418959
nmr_5	0.540153	0.487341	0.223132	0.205069	0.0901396	0.00275481	1	-0.0157229	-0.0112056	0.0301709	-0.0428335	0.00288563	0.0186581	-0.095466	-0.050231	-0.0246596	-0.0496716	-0.0555281	-0.173102	-0.190336	-0.232855	0.0785025	0.0247018	-0.0126888	-0.0984724	-0.177613	0.0146228	-0.0381214	-0.131378	-0.060133	-0.0517695
nmr_11	0.132315	0.201144	0.165128	0.107034	0.0690196	0.0856369	-0.0157229	1	0.586668	0.521385	0.193473	0.159076	0.173511	0.0253578	0.0221643	0.0707062	-0.116311	-0.0464527	-0.311466	-0.353702	-0.218132	-0.134385	-0.126201	-0.071917	-0.120702	-0.0692754	-0.00027267	0.0141096	-0.0757664	-0.0827505	-0.130947
nmr_13	0.149642	0.21401	0.177645	0.0928648	0.0681232	0.0844474	-0.0112056	0.586668	1	0.538857	0.11571	0.231649	0.101313	-0.0185633	-0.00362738	0.0852731	-0.0615829	-0.0219765	-0.230031	-0.301646	-0.197599	-0.118154	-0.10343	-0.0919268	-0.0402371	0.00773049	-0.0123129	0.0176094	-0.0482163	-0.00132966	-0.160334
nmr_12	0.189265	0.248644	0.225302	0.154157	0.147942	0.153193	0.0301709	0.521385	0.538857	1	0.208014	0.154187	0.139155	0.0386501	-0.00325726	0.0920912	-0.0568691	0.0232355	-0.339207	-0.371282	-0.207997	-0.133813	-0.105617	-0.0227298	-0.0900873	-0.0693363	-0.00606674	0.0803037	-0.0950994	-0.0558309	-0.152634
nmr_1901_3	0.096969	0.10335	0.072719	0.0107708	0.384011	0.115798	-0.0428335	0.193473	0.11571	0.208014	1	0.254731	0.152973	0.0070997	-0.105491	-0.11034	-0.0634186	-0.107891	-0.294274	-0.303357	-0.159185	-0.176384	-0.139558	-0.149148	-0.101446	-0.0707572	-0.0129521	-0.0353649	-0.137622	-0.120537	-0.192558
nmr_7	-0.0117799	0.00568219	0.00516808	-0.0650809	-0.00663926	0.0209468	0.00288563	0.159076	0.231649	0.154187	0.254731	1	0.0251332	-0.0390193	-0.102964	-0.0266758	-0.158026	-0.116716	-0.105881	-0.198124	-0.0897493	-0.103719	-0.0751838	-0.12896	-0.0244572	-0.0203648	-0.0406641	-0.0251037	-0.0616269	-0.0101928	-0.134749
nmr_6	0.0718415	0.0749241	0.0245006	0.00282625	-0.00183006	0.0833714	0.0186581	0.173511	0.101313	0.139155	0.152973	0.0251332	1	0.04244	-0.0290388	0.00630049	-0.0857615	-0.0776827	-0.218957	-0.2572	-0.132166	-0.149041	-0.134025	-0.113224	-0.124752	-0.0358454	0.0831716	-0.00757294	-0.0798151	-0.103644	-0.118283
nmr_1901_10	0.0604783	0.0770157	0.27913	0.184973	0.0571996	0.0381497	-0.095466	0.0253578	-0.0185633	0.0386501	0.0070997	-0.0390193	0.04244	1	0.220869	0.211793	-0.000743674	0.0596083	-0.157192	-0.136106	-0.119969	-0.0886965	-0.0583346	-0.133713	-0.127057	-0.118623	-0.0406332	-0.0126922	0.152046	0.0047376	0.0832871
nmr_1901_13	0.0569075	0.0499748	0.183883	0.15499	0.0249611	-0.0362523	-0.050231	0.0221643	-0.00362738	-0.00325726	-0.105491	-0.102964	-0.0290388	0.220869	1	0.0863521	-0.0260559	0.155626	-0.18961	-0.12802	-0.204315	-0.104178	-0.114661	-0.170197	-0.124493	-0.00158191	-0.0368734	-0.0361737	0.136003	0.000430354	-0.00372843
nmr_2	0.108854	0.106481	0.166298	0.134491	0.021304	0.0325209	-0.0246596	0.0707062	0.0852731	0.0920912	-0.11034	-0.0266758	0.00630049	0.211793	0.0863521	1	-0.141685	0.0641448	-0.248111	-0.236105	-0.179028	-0.0805213	-0.106688	-0.10806	-0.0897701	-0.0578809	0.0734026	0.0672754	0.0129286	-0.00478266	0.00960026
nmr_1901_19	0.0590108	0.0412942	0.035504	0.0815429	0.0876013	-0.102684	-0.0496716	-0.116311	-0.0615829	-0.0568691	-0.0634186	-0.158026	-0.0857615	-0.000743674	-0.0260559	-0.141685	1	0.209622	-0.0624708	0.0254538	0.0298424	-0.0115024	-0.0373306	-0.0640512	-0.110609	-0.123794	-0.235767	-0.232663	-0.122299	-0.149822	-0.0814966
stockholm	0.118508	0.118092	0.371653	0.220196	0.0809989	-0.0138497	-0.0555281	-0.0464527	-0.0219765	0.0232355	-0.107891	-0.116716	-0.0776827	0.0596083	0.155626	0.0641448	0.209622	1	-0.217654	-0.172318	-0.189129	-0.0765079	-0.104025	-0.0115435	-0.148729	-0.147326	-0.15759	-0.0883838	-0.0647088	-0.0670393	-0.0396245
nmr_1901_15	-0.566677	-0.549329	-0.552565	-0.600192	-0.484334	-0.362487	-0.173102	-0.311466	-0.230031	-0.339207	-0.294274	-0.105881	-0.218957	-0.157192	-0.18961	-0.248111	-0.0624708	-0.217654	1	0.861404	0.481488	0.157204	0.198208	0.205074	0.134799	0.106843	0.0214197	-0.0867643	0.0150777	-0.0281486	0.087416
nmr_1901_16	-0.484482	-0.525295	-0.527467	-0.497122	-0.419854	-0.352357	-0.190336	-0.353702	-0.301646	-0.371282	-0.303357	-0.198124	-0.2572	-0.136106	-0.12802	-0.236105	0.0254538	-0.172318	0.861404	1	0.48513	0.180279	0.191606	0.13854	0.150901	0.111968	-0.0589221	-0.123075	-0.0197556	-0.148136	0.0698082
nmr_1901_24	-0.510234	-0.538786	-0.551157	-0.556663	-0.370022	-0.341313	-0.232855	-0.218132	-0.197599	-0.207997	-0.159185	-0.0897493	-0.132166	-0.119969	-0.204315	-0.179028	0.0298424	-0.189129	0.481488	0.48513	1	0.159671	0.140767	0.160929	0.161958	0.191042	-0.0436438	-0.0514514	-0.0209735	-0.141796	0.0273444
nmr_14	-0.0288233	-0.0245709	-0.131921	-0.154081	-0.164086	-0.180151	0.0785025	-0.134385	-0.118154	-0.133813	-0.176384	-0.103719	-0.149041	-0.0886965	-0.104178	-0.0805213	-0.0115024	-0.0765079	0.157204	0.180279	0.159671	1	0.215332	0.111045	0.0519609	0.000833499	-0.0480856	-0.0184625	-0.053263	-0.100495	0.0207146
nmr_1901_7	-0.0819962	-0.0447853	-0.136984	-0.179978	-0.192544	-0.107943	0.0247018	-0.126201	-0.10343	-0.105617	-0.139558	-0.0751838	-0.134025	-0.0583346	-0.114661	-0.106688	-0.0373306	-0.104025	0.198208	0.191606	0.140767	0.215332	1	0.0888232	0.034458	-0.0277861	0.00182672	-0.025556	-0.0173005	-0.0593996	0.00534226
nmr_10	-0.163733	-0.135674	-0.220314	-0.224545	-0.249544	-0.130559	-0.0126888	-0.071917	-0.0919268	-0.0227298	-0.149148	-0.12896	-0.113224	-0.133713	-0.170197	-0.10806	-0.0640512	-0.0115435	0.205074	0.13854	0.160929	0.111045	0.0888232	1	0.0256105	-0.0314657	-0.0198606	-0.0282539	-0.137642	-0.0479234	-0.0494947
nmr_1901_11	-0.19485	-0.215411	-0.223627	-0.234734	-0.153131	-0.0159069	-0.0984724	-0.120702	-0.0402371	-0.0900873	-0.101446	-0.0244572	-0.124752	-0.127057	-0.124493	-0.0897701	-0.110609	-0.148729	0.134799	0.150901	0.161958	0.0519609	0.034458	0.0256105	1	0.112539	0.00668123	0.00512849	-0.03923	0.173202	-0.0384248
nmr_8	-0.234456	-0.258674	-0.300223	-0.339136	-0.119501	-0.219782	-0.177613	-0.0692754	0.00773049	-0.0693363	-0.0707572	-0.0203648	-0.0358454	-0.118623	-0.00158191	-0.0578809	-0.123794	-0.147326	0.106843	0.111968	0.191042	0.000833499	-0.0277861	-0.0314657	0.112539	1	0.176092	0.0321697	-0.0421301	-0.0318503	-0.0605606
nmr_4	0.00452148	0.0331551	-0.0137766	-0.0595898	0.00663424	0.0921688	0.0146228	-0.00027267	-0.0123129	-0.00606674	-0.0129521	-0.0406641	0.0831716	-0.0406332	-0.0368734	0.0734026	-0.235767	-0.15759	0.0214197	-0.0589221	-0.0436438	-0.0480856	0.00182672	-0.0198606	0.00668123	0.176092	1	0.193097	-0.0128668	0.0413415	0.0166409
nmr_9	0.0326298	0.026345	-0.0390007	-0.0670216	-0.0803604	0.00342621	-0.0381214	0.0141096	0.0176094	0.0803037	-0.0353649	-0.0251037	-0.00757294	-0.0126922	-0.0361737	0.0672754	-0.232663	-0.0883838	-0.0867643	-0.123075	-0.0514514	-0.0184625	-0.025556	-0.0282539	0.00512849	0.0321697	0.193097	1	-0.0542517	-0.0632243	0.038272
nmr_1901_12	-0.0969174	-0.0808333	0.0328263	-0.0696973	-0.111366	-0.0553002	-0.131378	-0.0757664	-0.0482163	-0.0950994	-0.137622	-0.0616269	-0.0798151	0.152046	0.136003	0.0129286	-0.122299	-0.0647088	0.0150777	-0.0197556	-0.0209735	-0.053263	-0.0173005	-0.137642	-0.03923	-0.0421301	-0.0128668	-0.0542517	1	0.313843	0.0487486
nmr_3	-0.0826574	-0.0530011	0.00915493	-0.0754114	-0.0877508	0.0400423	-0.060133	-0.0827505	-0.00132966	-0.0558309	-0.120537	-0.0101928	-0.103644	0.0047376	0.000430354	-0.00478266	-0.149822	-0.0670393	-0.0281486	-0.148136	-0.141796	-0.100495	-0.0593996	-0.0479234	0.173202	-0.0318503	0.0413415	-0.0632243	0.313843	1	-0.0472068
nmr_1	-0.0445921	-0.0499434	-0.0448401	-0.0580163	-0.15434	-0.00418959	-0.0517695	-0.130947	-0.160334	-0.152634	-0.192558	-0.134749	-0.118283	0.0832871	-0.00372843	0.00960026	-0.0814966	-0.0396245	0.087416	0.0698082	0.0273444	0.0207146	0.00534226	-0.0494947	-0.0384248	-0.0605606	0.0166409	0.038272	0.0487486	-0.0472068	1

### Sheet: Supp. Table 7
Ee = eastern Ethiopia
Es = southern Ethiopia
K = Kenya
Es1 = southern Ethiopia subpopulation 1
Es2 = southern Ethiopia subpopulation 2
Population combination	No. alleles	% alleles
('Ee',)	17337539	29.9731
('Es',)	3367245	5.8213
('K',)	5579534	9.6459
('Ee', 'Es')	872404	1.50821
('Ee', 'K')	433726	0.749826
('Es', 'K')	15513928	26.8205
('Ee', 'Es', 'K')	14739192	25.4811
Total	57843568	100
Population combination	No. alleles	% alleles
('Es1',)	2509459	13.0577
('Es2',)	887208	4.6165
('K',)	4949496	25.7542
('Es1', 'Es2')	167803	0.873147
('Es1', 'K')	1245411	6.48038
('Es2', 'K')	1860604	9.68147
('Es1', 'Es2', 'K')	7598211	39.5366
Total	19218192	100

### Sheet: Supp. Table 8
Slice Number	SRA link
1	SRX17869816
2	SRX17869828
3	SRX17869840
4	SRX17869852
5	SRX17869854
6	SRX17869855
7	SRX17869856
8	SRX17869857
9	SRX17869859
10	SRX17869814
11	SRX17869825
12	SRX17869836
13	SRX17869847
14	SRX17869858
15	SRX17869860
16	SRX17869861
17	SRX17869862
18	SRX17869863
19	SRX17869815
20	SRX17869817
21	SRX17869818
22	SRX17869819
23	SRX17869820
24	SRX17869821
25	SRX17869822
26	SRX17869823
27	SRX17869824
28	SRX17869826
29	SRX17869827
30	SRX17869829
31	SRX17869830
32	SRX17869831
33	SRX17869832
34	SRX17869833
35	SRX17869834
36	SRX17869835
37	SRX17869837
38	SRX17869838
39	SRX17869839
40	SRX17869841
41	SRX17869842
42	SRX17869843
43	SRX17869844
44	SRX17869845
45	SRX17869846
46	SRX17869848
47	SRX17869849
48	SRX17869850
49	SRX17869851
50	SRX17869853
